# Defining Essential Enhancer for Pluripotent stem cells using Features Oriented CRISPR-Cas9 Screen

**DOI:** 10.1101/839316

**Authors:** Hao Fei Wang, Tushar Warrier, Chadi EL Farran, Zheng Zihao, Qiao Rui Xing, Melissa J Fullwood, Li-Feng Zhang, Hu Li, Jian Xu, Tit-Meng Lim, Yuin-Han Loh

## Abstract

Cis Regulatory Elements (CREs) regulate the expression of the genes in their genomic neighborhoods and influence cellular processes such as cell-fate maintenance and differentiation. To date, there remain major gaps in the functional characterization of CREs and the identification of its target genes in the cellular native environment. In this study, we performed a Features Oriented CRISPR Utilized Systematic (FOCUS) screen of OCT4-bound CREs using CRISPR/Cas9 to identify functional enhancers important for pluripotency maintenance in mouse ES cells. From the initial 235 candidates tested, 16 CREs were identified to be essential stem cell enhancers. Using RNA-seq and genomic 4C-seq, we further uncovered a complex network of candidate CREs and their downstream target genes, which supports the growth and self-renewal of mESCs. Notably, an essential enhancer, CRE111, and its target, *Lrrc31*, form the important switch to modulate the LIF-JAK1-STAT3 signaling pathway.
