## Supplementary Table 1 for "Defining Essential Enhancer for Pluripotent stem cells using Features Oriented CRISPR-Cas9 Screen"

### Sheet: Sheet1
Supplementary Table 1. Open chromatin regions bound by OCT4 based on ATAC-seq and OCT4 ChIP-seq
ID	Chromosome	Start	End	Strand	Log2 Oct4 average
A100	chr10	84375328	84376828	+	2.65475
A1000	chr8	15844219	15845719	+	1.48494
A1001	chr8	25393908	25395408	+	2.07324
A1003	chr8	67732116	67733616	+	3.0787
A1007	chr8	94566302	94567802	+	1.74566
A1008	chr8	95266567	95268067	+	1.88572
A1011	chr9	20551569	20553069	+	1.58179
A102	chr18	31727848	31729348	+	2.66123
A1021	chr10	29651495	29652995	+	1.7755
A1041	chr12	12949339	12950839	+	2.32677
A1052	chr15	73291063	73292563	+	1.33275
A1061	chr19	7335474	7336974	+	2.19188
A1065	chr1	7036789	7038289	+	1.75042
A1073	chr1	184120738	184122238	+	1.51161
A1084	chr2	118310644	118312144	+	1.5738
A1087	chr2	158002753	158004253	+	0.877088
A1091	chr3	30599596	30601096	+	2.25571
A1092	chr3	137704225	137705725	+	2.41122
A1099	chr4	105580298	105581798	+	1.70779
A110	chr2	174086273	174087773	+	3.02074
A1113	chr5	114139564	114141064	+	1.80755
A1117	chr5	147966424	147967924	+	1.5092
A112	chr3	60975030	60976530	+	3.36662
A1123	chr6	127286132	127287632	+	1.90855
A113	chr5	28145280	28146780	+	2.18602
A1136	chr8	29019272	29020772	+	1.3648
A1137	chr8	35790270	35791770	+	2.09612
A1139	chr8	52266444	52267944	+	1.42527
A1153	chr9	99276943	99278443	+	1.37645
A1157	chr9	115632581	115634081	+	2.81386
A1161	chr10	29314205	29315705	+	2.83621
A1166	chr10	79508010	79509510	+	1.48186
A1167	chr10	110553576	110555076	+	1.91247
A117	chr17	15517052	15518552	+	2.89738
A1184	chr12	53705139	53706639	+	1.71578
A1185	chr12	74186323	74187823	+	2.7916
A1191	chr13	98324713	98326213	+	1.37875
A1192	chr13	102570728	102572228	+	1.09873
A1196	chr14	59556909	59558409	+	2.07666
A120	chr3	66490506	66492006	+	3.11514
A1202	chr15	65089783	65091283	+	1.83565
A121	chr4	24120084	24121584	+	4.35311
A1216	chr16	31472734	31474234	+	1.81863
A1217	chr16	49768061	49769561	+	1.58469
A122	chr5	77690616	77692116	+	2.21226
A1220	chr17	29541889	29543389	+	1.87892
A1228	chr19	23161449	23162949	+	3.37773
A123	chr5	128988286	128989786	+	2.75933
A1230	chr19	35175247	35176747	+	1.93035
A1234	chrX	65764894	65766394	+	2.4753
A1236	chrX	147557890	147559390	+	2.32488
A1241	chr1	13049197	13050697	+	1.79535
A1242	chr1	14302067	14303567	+	1.14715
A1254	chr1	118950836	118952336	+	2.48926
A1255	chr1	120521476	120522976	+	1.46492
A1258	chr2	4998558	5000058	+	2.11581
A1266	chr2	70782641	70784141	+	0.531816
A1269	chr2	106463236	106464736	+	2.01246
A1271	chr2	128097946	128099446	+	1.57973
A1274	chr2	170070591	170072091	+	1.06695
A1277	chr3	52204073	52205573	+	1.37264
A1292	chr4	129642975	129644475	+	1.32393
A1295	chr4	153227970	153229470	+	2.01949
A1306	chr6	101928625	101930125	+	2.85015
A1312	chr7	136555662	136557162	+	1.40069
A1316	chr8	12050292	12051792	+	1.26971
A1317	chr8	15169996	15171496	+	2.52105
A1321	chr8	49263861	49265361	+	1.71788
A1329	chr9	47321796	47323296	+	1.8665
A1330	chr9	78212021	78213521	+	2.39954
A1332	chr9	87958570	87960070	+	1.22723
A1337	chr10	20821145	20822645	+	1.79549
A1339	chr10	36023994	36025494	+	2.21576
A135	chr5	115914208	115915708	+	2.97193
A1353	chr11	57815217	57816717	+	1.03096
A1355	chr11	72389503	72391003	+	1.48061
A1364	chr12	41710787	41712287	+	2.19553
A1366	chr12	43626429	43627929	+	3.26877
A1374	chr13	95475929	95477429	+	1.70262
A1375	chr14	26181645	26183145	+	2.20463
A1378	chr14	65260522	65262022	+	1.9421
A14	chr4	41653511	41655011	+	3.41682
A1400	chr17	25816208	25817708	+	1.51282
A1409	chr18	44470414	44471914	+	2.18281
A1411	chr18	66083418	66084918	+	2.17114
A1419	chr1	9432507	9434007	+	1.83614
A1422	chr1	36069986	36071486	+	2.13645
A1424	chr1	54641820	54643320	+	1.67857
A1427	chr1	80233450	80234950	+	2.15326
A1429	chr1	90175082	90176582	+	1.00023
A143	chr4	23548814	23550314	+	4.00594
A1430	chr1	124503404	124504904	+	2.09875
A1434	chr1	166423710	166425210	+	1.47234
A1436	chr1	173400963	173402463	+	2.53315
A1437	chr1	175319376	175320876	+	1.70253
A144	chr6	122573929	122575429	+	2.18795
A1442	chr2	50893633	50895133	+	1.79269
A1449	chr2	89695290	89696790	+	2.02549
A1457	chr2	127664621	127666121	+	1.37744
A146	chr12	57398966	57400466	+	2.65937
A1463	chr2	167981377	167982877	+	1.85007
A1475	chr3	97343533	97345033	+	1.92806
A148	chr19	37951799	37953299	+	2.33252
A1480	chr3	156984239	156985739	+	0.966688
A1481	chr4	4364220	4365720	+	1.6375
A1486	chr4	55489630	55491130	+	2.4563
A1487	chr4	70977081	70978581	+	2.20046
A1496	chr4	142895413	142896913	+	1.59617
A1504	chr5	73266711	73268211	+	1.91543
A1517	chr6	53508846	53510346	+	2.5186
A1519	chr6	67095419	67096919	+	1.43174
A1530	chr7	114379849	114381349	+	2.87814
A1531	chr7	125736716	125738216	+	2.53163
A1532	chr7	148124229	148125729	+	1.28474
A1536	chr8	18106228	18107728	+	1.29646
A1541	chr8	54054699	54056199	+	2.16213
A1548	chr8	91576305	91577805	+	1.87126
A155	chr15	7065112	7066612	+	2.89966
A1551	chr8	100901075	100902575	+	2.51283
A1558	chr9	47908865	47910365	+	2.00467
A156	chr17	37215300	37216800	+	3.11904
A1569	chr10	88147210	88148710	+	2.221
A157	chr1	42114788	42116288	+	3.26089
A159	chr3	154210248	154211748	+	1.80136
A1590	chr11	118908898	118910398	+	1.36262
A1594	chr12	64128641	64130141	+	1.00985
A1602	chr13	52347088	52348588	+	1.05918
A1612	chr15	60670781	60672281	+	1.6259
A1626	chr17	10272035	10273535	+	1.79147
A1645	chr19	25803556	25805056	+	1.50184
A1653	chrX	45575445	45576945	+	1.83653
A1654	chrX	125110420	125111920	+	2.90479
A1662	chr1	78505650	78507150	+	0.958576
A1673	chr2	29407093	29408593	+	1.11313
A1685	chr2	146659598	146661098	+	1.06122
A1694	chr3	8468960	8470460	+	2.70904
A17	chr17	48755011	48756511	+	3.74093
A1709	chr4	47506698	47508198	+	-0.0400352
A1711	chr4	94653780	94655280	+	2.0897
A1713	chr4	120902983	120904483	+	0.930626
A1715	chr4	124959459	124960959	+	0.879422
A1719	chr4	139961959	139963459	+	1.72013
A1726	chr5	65255452	65256952	+	1.89025
A1727	chr5	66090791	66092291	+	1.75588
A1731	chr5	118886071	118887571	+	1.85732
A1749	chr6	93080697	93082197	+	1.97821
A1753	chr6	148933915	148935415	+	1.1458
A1756	chr7	30983158	30984658	+	1.52293
A1761	chr7	82946016	82947516	+	2.08073
A1769	chr7	122255168	122256668	+	1.9309
A1775	chr7	150623151	150624651	+	0.308652
A1779	chr8	59888724	59890224	+	1.96095
A178	chr7	3213031	3214531	+	2.6136
A1782	chr8	66877825	66879325	+	1.99269
A1783	chr8	77332019	77333519	+	1.81119
A1786	chr8	85299188	85300688	+	1.58388
A1790	chr8	89426022	89427522	+	1.04674
A1793	chr8	97666824	97668324	+	1.76983
A1801	chr9	36984194	36985694	+	2.09549
A1811	chr10	8804661	8806161	+	3.00055
A1819	chr10	77828407	77829907	+	1.36902
A1822	chr10	92826608	92828108	+	1.33521
A1823	chr10	95223934	95225434	+	0.475751
A1826	chr11	7323008	7324508	+	1.51394
A1842	chr12	14095231	14096731	+	1.92012
A1845	chr12	55202982	55204482	+	1.56199
A1866	chr13	112183074	112184574	+	1.62478
A1867	chr14	18459335	18460835	+	0.302036
A187	chr3	34656259	34657759	+	3.3467
A1875	chr15	7066116	7067616	+	2.6718
A1879	chr15	36908970	36910470	+	1.20188
A188	chr5	56512850	56514350	+	3.02797
A189	chr5	122640930	122642430	+	2.94711
A1895	chr17	16863326	16864826	+	1.48292
A1903	chr17	54535104	54536604	+	2.30079
A1907	chr17	81184220	81185720	+	2.01144
A1912	chr18	74574577	74576077	+	1.4069
A1913	chr19	4849202	4850702	+	2.08828
A192	chr6	92195767	92197267	+	2.06811
A1920	chrX	53595545	53597045	+	2.34056
A1931	chr1	43955623	43957123	+	1.88985
A1934	chr1	58563569	58565069	+	0.923195
A1937	chr1	90504925	90506425	+	1.46757
A1939	chr1	102774021	102775521	+	1.03519
A194	chr11	10237242	10238742	+	#DIV/0!
A1951	chr1	169023145	169024645	+	1.60618
A1955	chr1	193013316	193014816	+	1.0742
A197	chr17	15344496	15345996	+	2.24648
A1973	chr2	81688457	81689957	+	2.46374
A1981	chr2	165768095	165769595	+	2.49634
A1990	chr3	58175762	58177262	+	1.15833
A200	chr5	89107868	89109368	+	2.8073
A2005	chr4	72307446	72308946	+	0.58609
A2007	chr4	99020427	99021927	+	2.26408
A2013	chr4	124989832	124991332	+	1.3156
A2017	chr4	136018726	136020226	+	1.55204
A202	chr9	31902605	31904105	+	3.00281
A2022	chr4	145023404	145024904	+	1.07022
A2037	chr5	44534624	44536124	+	1.72843
A205	chr16	64884487	64885987	+	2.1654
A2056	chr6	100284908	100286408	+	1.88656
A2066	chr7	5325465	5326965	+	2.04771
A2071	chr7	19697231	19698731	+	1.74334
A2074	chr7	77922051	77923551	+	1.32817
A2080	chr7	129422425	129423925	+	1.69721
A2082	chr7	133363652	133365152	+	1.78009
A2088	chr7	144508399	144509899	+	1.65386
A209	chr1	121284645	121286145	+	2.49979
A2090	chr7	149590508	149592008	+	1.75888
A2091	chr8	4933553	4935053	+	2.26062
A2098	chr8	44405362	44406862	+	2.59342
A21	chr1	182863247	182864747	+	2.832
A2105	chr8	86830665	86832165	+	2.01957
A2110	chr8	89298805	89300305	+	1.52829
A2128	chr9	114492829	114494329	+	2.37516
A2132	chr10	36821962	36823462	+	0.698564
A2133	chr10	37097195	37098695	+	1.44338
A2136	chr10	62551570	62553070	+	2.24716
A2137	chr10	66921073	66922573	+	1.52132
A2143	chr10	98815561	98817061	+	1.18371
A2147	chr10	129730228	129731728	+	1.75756
A2154	chr11	18072432	18073932	+	1.5843
A2157	chr11	26269591	26271091	+	2.58391
A2160	chr11	30648926	30650426	+	2.08225
A2164	chr11	63163076	63164576	+	1.11412
A2172	chr11	89439914	89441414	+	1.6112
A2196	chr13	23492391	23493891	+	2.14105
A2226	chr15	11961595	11963095	+	1.35712
A223	chr17	82705133	82706633	+	3.36742
A2232	chr15	39559746	39561246	+	1.67959
A2238	chr15	70670215	70671715	+	2.0445
A2248	chr16	8778155	8779655	+	1.75698
A2273	chr18	4314333	4315833	+	0.895864
A2274	chr18	10865438	10866938	+	2.11915
A2280	chr18	34252029	34253529	+	1.51844
A2295	chr19	40346682	40348182	+	1.52224
A230	chr3	30987777	30989277	+	2.26143
A2305	chrX	161440500	161442000	+	1.17584
A2318	chr1	76025127	76026627	+	2.48676
A2324	chr1	120672533	120674033	+	1.79709
A233	chr5	110180540	110182040	+	4.12725
A235	chr6	52421411	52422911	+	2.07077
A2353	chr2	45013428	45014928	+	1.97295
A2356	chr2	77175298	77176798	+	2.53916
A2367	chr2	128037029	128038529	+	1.38151
A2371	chr2	137620098	137621598	+	1.58995
A2374	chr2	146836567	146838067	+	1.22633
A2377	chr2	154251221	154252721	+	1.97112
A2391	chr3	17686517	17688017	+	1.26903
A2396	chr3	32656859	32658359	+	1.21261
A24	chr15	55099065	55100565	+	4.18409
A240	chr13	78566436	78567936	+	2.22746
A2402	chr3	65452200	65453700	+	0.77069
A2403	chr3	74626353	74627853	+	1.51464
A2407	chr3	88044327	88045827	+	0.619116
A2409	chr3	88378905	88380405	+	1.76486
A2414	chr3	104504189	104505689	+	1.50526
A2417	chr3	124308419	124309919	+	2.12641
A2420	chr3	147626066	147627566	+	1.32142
A2432	chr4	66246675	66248175	+	3.18913
A2435	chr4	93121108	93122608	+	2.18495
A2436	chr4	99307849	99309349	+	2.39474
A2438	chr4	103510427	103511927	+	1.84776
A2441	chr4	104948385	104949885	+	1.82765
A2444	chr4	107891090	107892590	+	2.15312
A2453	chr4	145044898	145046398	+	1.19325
A2464	chr5	27126392	27127892	+	1.26696
A2470	chr5	33800547	33802047	+	1.19144
A2472	chr5	47493681	47495181	+	4.18657
A2475	chr5	75394539	75396039	+	1.21471
A2477	chr5	92557157	92558657	+	1.64719
A2485	chr6	7693629	7695129	+	2.08646
A2487	chr6	13697480	13698980	+	2.72807
A249	chr7	79470335	79471835	+	2.85551
A2497	chr6	87495017	87496517	+	1.56689
A25	chr2	28975941	28977441	+	3.28334
A2502	chr6	97227626	97229126	+	1.43895
A2504	chr6	111574950	111576450	+	0.873784
A2512	chr7	4487481	4488981	+	1.28498
A2527	chr7	115339149	115340649	+	3.09848
A2528	chr7	117018001	117019501	+	1.17593
A2530	chr7	126184691	126186191	+	0.888101
A2538	chr8	6973394	6974894	+	3.1217
A254	chr13	113252055	113253555	+	2.54696
A2542	chr8	49836733	49838233	+	1.90781
A2549	chr8	77718147	77719647	+	1.12744
A2565	chr9	9268756	9270256	+	1.29311
A2570	chr9	35209704	35211204	+	1.03282
A2571	chr9	38398064	38399564	+	1.06064
A2583	chr9	70642513	70644013	+	1.25132
A259	chr17	76510574	76512074	+	2.4604
A2590	chr9	102863164	102864664	+	1.11322
A2591	chr9	123639865	123641365	+	1.52505
A26	chr5	73292993	73294493	+	3.45609
A2610	chr10	68257737	68259237	+	1.13727
A262	chr1	65086832	65088332	+	2.25159
A2626	chr10	127623732	127625232	+	0.878731
A2638	chr11	39491491	39492991	+	1.463
A266	chr5	113761418	113762918	+	2.09753
A2660	chr12	26580934	26582434	+	1.48067
A2662	chr12	31909830	31911330	+	1.46694
A2669	chr12	98640655	98642155	+	1.21056
A2679	chr13	30156855	30158355	+	1.72882
A268	chr6	97051725	97053225	+	1.88935
A2684	chr13	58524092	58525592	+	1.46769
A269	chr7	93820595	93822095	+	2.08489
A2694	chr14	13669857	13671357	+	2.10224
A270	chr7	102628067	102629567	+	3.07318
A2713	chr14	99935917	99937417	+	2.16776
A2716	chr14	110442430	110443930	+	3.55719
A2722	chr15	27061921	27063421	+	1.86228
A2723	chr15	50731340	50732840	+	1.79282
A2725	chr15	61843662	61845162	+	1.44856
A273	chr12	12809881	12811381	+	2.5762
A2731	chr15	80050212	80051712	+	1.49608
A2732	chr15	81344089	81345589	+	0.872709
A274	chr12	88111296	88112796	+	2.78173
A2740	chr16	7796740	7798240	+	1.862
A2750	chr16	23099178	23100678	+	1.66299
A2760	chr17	9772362	9773862	+	1.26387
A2763	chr17	23926186	23927686	+	0.497811
A277	chr13	54213211	54214711	+	1.90606
A2790	chr18	4405229	4406729	+	2.19862
A2797	chr18	41409062	41410562	+	0.779878
A2798	chr18	54878457	54879957	+	2.54794
A28	chr13	44800418	44801918	+	3.14984
A280	chr18	30280725	30282225	+	2.6058
A2823	chrX	18985433	18986933	+	1.43087
A2827	chrX	98591192	98592692	+	1.67435
A2829	chrX	159269607	159271107	+	2.09744
A2833	chr1	11385538	11387038	+	2.15018
A2853	chr1	102715157	102716657	+	0.415754
A2856	chr1	123315129	123316629	+	2.06754
A2862	chr1	152343429	152344929	+	1.40259
A2875	chr1	186928306	186929806	+	1.68197
A2887	chr2	65679011	65680511	+	1.07417
A2895	chr2	106401173	106402673	+	1.67277
A2896	chr2	117019411	117020911	+	1.3712
A2904	chr2	149509631	149511131	+	1.15839
A2907	chr2	154940700	154942200	+	1.28594
A2908	chr2	155771692	155773192	+	1.46381
A2915	chr2	165982088	165983588	+	1.82089
A2919	chr2	172634146	172635646	+	1.35332
A292	chr6	50668078	50669578	+	3.40055
A2922	chr3	18594860	18596360	+	1.4668
A2932	chr3	91767237	91768737	+	1.26109
A2937	chr3	111173619	111175119	+	0.460873
A2940	chr4	3948541	3950041	+	0.773744
A2947	chr4	54622328	54623828	+	1.19045
A2948	chr4	57055236	57056736	+	0.948179
A2954	chr4	84331187	84332687	+	1.40618
A2956	chr4	86371466	86372966	+	1.98885
A296	chr10	117389604	117391104	+	2.43447
A2969	chr4	133452978	133454478	+	1.74852
A3	chr14	86795291	86796791	+	5.26792
A300	chr14	20568371	20569871	+	2.00294
A3001	chr5	77553913	77555413	+	1.09071
A3002	chr5	86233924	86235424	+	1.10007
A3003	chr5	87286199	87287699	+	1.7538
A3004	chr5	97401233	97402733	+	1.12925
A3012	chr5	115939280	115940780	+	1.82832
A3019	chr5	123587557	123589057	+	1.68412
A3021	chr5	126584735	126586235	+	0.934301
A3035	chr6	16232832	16234332	+	1.73789
A3037	chr6	47821733	47823233	+	1.84949
A304	chr16	30735014	30736514	+	3.19595
A3044	chr6	55108728	55110228	+	1.10667
A3050	chr6	99766717	99768217	+	0.501603
A3052	chr6	112152688	112154188	+	1.24129
A3053	chr6	112553402	112554902	+	0.94473
A3054	chr6	112899599	112901099	+	2.20249
A3066	chr7	3200568	3202068	+	1.89389
A3072	chr7	37976976	37978476	+	1.97289
A3087	chr7	121883494	121884994	+	2.34803
A3090	chr7	134366981	134368481	+	1.71731
A3097	chr8	14014219	14015719	+	1.89731
A3101	chr8	24671809	24673309	+	1.98518
A3105	chr8	34309131	34310631	+	1.08725
A3106	chr8	35795242	35796742	+	1.90353
A312	chr3	28740659	28742159	+	2.60531
A3122	chr8	91462595	91464095	+	0.837221
A3124	chr8	91794971	91796471	+	1.56597
A3137	chr8	126283157	126284657	+	1.62907
A3144	chr9	34189257	34190757	+	1.74891
A3146	chr9	43017632	43019132	+	1.29206
A3161	chr9	72066012	72067512	+	1.06669
A3177	chr10	43196705	43198205	+	1.54202
A3178	chr10	43461972	43463472	+	1.4615
A3181	chr10	56929901	56931401	+	1.16096
A3182	chr10	59439315	59440815	+	1.16271
A319	chr10	74310574	74312074	+	0.97463
A3190	chr10	82806333	82807833	+	2.17109
A3197	chr10	95611900	95613400	+	0.955715
A3209	chr11	27699401	27700901	+	2.25791
A322	chr12	101979573	101981073	+	2.14124
A3220	chr11	66836803	66838303	+	2.06391
A3226	chr11	79793539	79795039	+	1.88717
A323	chr13	30160726	30162226	+	3.09413
A3265	chr12	88272941	88274441	+	1.30513
A3266	chr12	89843897	89845397	+	1.68819
A3269	chr12	107717346	107718846	+	1.60865
A3270	chr12	108766034	108767534	+	0.983353
A3271	chr13	4054126	4055626	+	1.29389
A328	chr1	59432716	59434216	+	2.86652
A3287	chr13	49110249	49111749	+	1.35227
A3290	chr13	54162454	54163954	+	1.92787
A33	chr6	37607508	37609008	+	3.51467
A3305	chr14	9039127	9040627	+	1.49109
A332	chr1	188333827	188335327	+	2.80246
A3321	chr14	114460000	114461500	+	2.03358
A3322	chr14	118629055	118630555	+	1.14802
A3332	chr15	51844012	51845512	+	2.06622
A334	chr4	69553285	69554785	+	2.46792
A3340	chr15	75982349	75983849	+	0.867027
A3353	chr15	101076292	101077792	+	1.08094
A3354	chr15	102762955	102764455	+	1.76438
A3356	chr16	9083199	9084699	+	1.6548
A3361	chr16	18006629	18008129	+	1.45562
A3373	chr17	9914998	9916498	+	0.818401
A3381	chr17	26674110	26675610	+	1.08666
A3390	chr17	37112794	37114294	+	0.831277
A3395	chr17	50554478	50555978	+	0.586411
A340	chr5	148748310	148749810	+	1.75838
A3401	chr17	82598829	82600329	+	0.979975
A3406	chr18	28680303	28681803	+	0.756358
A3409	chr18	54987045	54988545	+	1.66205
A3421	chr19	30259398	30260898	+	1.56212
A3426	chr19	56305325	56306825	+	1.48603
A3428	chrX	12201747	12203247	+	0.875011
A343	chr9	8769434	8770934	+	3.83465
A3432	chrX	83261444	83262944	+	1.72116
A3434	chrX	111807548	111809048	+	#DIV/0!
A3437	chr1	7441387	7442887	+	1.54299
A3438	chr1	7722206	7723706	+	0.966055
A3442	chr1	13927855	13929355	+	1.32524
A345	chr9	94561582	94563082	+	2.60031
A3450	chr1	37120939	37122439	+	1.71297
A3451	chr1	37158126	37159626	+	0.24918
A3455	chr1	45415899	45417399	+	2.73955
A3460	chr1	67981764	67983264	+	1.55853
A3464	chr1	72282439	72283939	+	2.02048
A3465	chr1	72995230	72996730	+	1.36946
A3466	chr1	74897329	74898829	+	1.51304
A3472	chr1	90508951	90510451	+	1.12185
A3475	chr1	94416112	94417612	+	0.924904
A3476	chr1	98642810	98644310	+	0.935606
A3479	chr1	115860551	115862051	+	1.29544
A3480	chr1	128776823	128778323	+	1.27166
A3482	chr1	130756091	130757591	+	2.28801
A3484	chr1	134184312	134185812	+	2.24462
A3509	chr1	194660034	194661534	+	1.01609
A3512	chr2	17773753	17775253	+	1.14107
A3513	chr2	18538887	18540387	+	1.2478
A3528	chr2	51868318	51869818	+	1.07628
A3530	chr2	70789438	70790938	+	2.23493
A354	chr13	57118766	57120266	+	2.20737
A3542	chr2	103681904	103683404	+	0.814475
A3543	chr2	106517010	106518510	+	1.61922
A3547	chr2	133257362	133258862	+	0.822531
A3557	chr2	161021843	161023343	+	2.47625
A3560	chr2	167354928	167356428	+	1.42622
A3567	chr3	5426888	5428388	+	1.27126
A3572	chr3	34726829	34728329	+	2.1452
A3573	chr3	37656443	37657943	+	1.02765
A358	chr15	65580478	65581978	+	2.60571
A3580	chr3	85141542	85143042	+	1.88777
A3591	chr3	101326617	101328117	+	0.72812
A3599	chr3	148648733	148650233	+	1.84147
A36	chr7	71101385	71102885	+	2.81745
A360	chr16	73096321	73097821	+	2.37021
A3603	chr4	4152838	4154338	+	1.92732
A3608	chr4	29018489	29019989	+	1.25266
A3618	chr4	102354184	102355684	+	0.704124
A3622	chr4	123712393	123713893	+	1.17999
A364	chrUn_random	3496751	3498251	+	1.70382
A3649	chr5	16440542	16442042	+	1.59929
A365	chr1	36000608	36002108	+	2.64942
A3651	chr5	18659894	18661394	+	1.60983
A3669	chr5	101966462	101967962	+	1.29593
A367	chr2	45591246	45592746	+	2.78673
A3671	chr5	104121623	104123123	+	1.1047
A3673	chr5	110514891	110516391	+	2.49893
A3675	chr5	118932344	118933844	+	0.766931
A3678	chr5	119754182	119755682	+	1.20802
A3680	chr5	123232737	123234237	+	0.195342
A3683	chr5	125402721	125404221	+	1.27019
A3701	chr5	148625480	148626980	+	1.39595
A3715	chr6	31887672	31889172	+	1.09775
A3723	chr6	67063034	67064534	+	2.2683
A3735	chr6	112988089	112989589	+	1.78352
A3737	chr6	115634892	115636392	+	2.59651
A3738	chr6	117906833	117908333	+	0.9117
A3743	chr6	125454038	125455538	+	1.83527
A375	chr4	91114067	91115567	+	4.14062
A3759	chr7	27767538	27769038	+	1.91038
A380	chr7	58323187	58324687	+	1.89628
A3805	chr8	28346072	28347572	+	1.75418
A3828	chr8	80637945	80639445	+	1.09675
A383	chr8	98356829	98358329	+	2.0862
A387	chr11	43765119	43766619	+	2.00795
A3871	chr9	25640361	25641861	+	2.13329
A3874	chr9	32222057	32223557	+	0.869081
A3875	chr9	32824872	32826372	+	1.31959
A3881	chr9	46789587	46791087	+	1.35282
A3884	chr9	54939020	54940520	+	1.31052
A3891	chr9	72359582	72361082	+	0.878452
A3897	chr9	84133515	84135015	+	0.684778
A3899	chr9	100504097	100505597	+	0.436396
A3907	chr9	111128488	111129988	+	1.121
A3908	chr9	111191937	111193437	+	1.86529
A3913	chr10	5852609	5854109	+	2.13816
A3916	chr10	16862689	16864189	+	1.52703
A3922	chr10	34606681	34608181	+	1.71743
A3929	chr10	50957353	50958853	+	1.76931
A3934	chr10	61498876	61500376	+	1.97898
A3938	chr10	72419186	72420686	+	1.34824
A3942	chr10	77558836	77560336	+	0.817725
A3953	chr10	111349925	111351425	+	1.42145
A3956	chr10	119959433	119960933	+	1.62613
A3962	chr11	15335240	15336740	+	0.231088
A397	chr17	71215371	71216871	+	3.39705
A3975	chr11	45833250	45834750	+	2.76856
A3977	chr11	48599964	48601464	+	1.60587
A3979	chr11	49821196	49822696	+	1.16246
A3992	chr11	63226545	63228045	+	1.06731
A4	chr15	84451875	84453375	+	4.14744
A401	chr19	38422263	38423763	+	1.93748
A4028	chr11	119445300	119446800	+	1.50141
A4032	chr12	4563251	4564751	+	1.13983
A4033	chr12	8948259	8949759	+	1.26236
A404	chr1	134746862	134748362	+	2.45766
A4040	chr12	38380195	38381695	+	1.42343
A4041	chr12	40614458	40615958	+	1.94654
A4049	chr12	58614781	58616281	+	1.50123
A4054	chr12	81217112	81218612	+	1.23835
A406	chr1	139274578	139276078	+	1.93789
A4060	chr12	105690591	105692091	+	1.79515
A4064	chr12	110322734	110324234	+	2.05871
A4077	chr13	42703739	42705239	+	1.07636
A4081	chr13	48879000	48880500	+	1.66475
A4083	chr13	52405745	52407245	+	0.473658
A4087	chr13	63669969	63671469	+	1.10425
A4092	chr13	79076240	79077740	+	1.21507
A4093	chr13	84543618	84545118	+	2.39476
A4098	chr14	13670282	13671782	+	2.47734
A4099	chr14	15406128	15407628	+	1.36741
A41	chr8	91526892	91528392	+	3.66724
A410	chr3	65460670	65462170	+	2.67632
A4114	chr14	55802960	55804460	+	1.13633
A4118	chr14	86757828	86759328	+	1.86852
A4124	chr15	22294782	22296282	+	1.8773
A4150	chr15	81365755	81367255	+	1.31616
A4156	chr15	97423618	97425118	+	1.58687
A4179	chr16	29657094	29658594	+	1.17038
A4182	chr16	35887775	35889275	+	1.44018
A4185	chr16	46182635	46184135	+	0.855387
A4187	chr16	50481883	50483383	+	0.93135
A4189	chr16	90521669	90523169	+	1.2946
A422	chr8	116121727	116123227	+	1.68474
A423	chr9	48696661	48698161	+	2.17345
A4239	chr17	81283665	81285165	+	0.631959
A4249	chr18	24560123	24561623	+	1.29241
A4260	chr18	64980778	64982278	+	1.23975
A4293	chrX	7579467	7580967	+	1.95732
A4297	chrX	14899023	14900523	+	0.815163
A4299	chrX	96526806	96528306	+	1.28094
A43	chr2	168784333	168785833	+	3.37194
A4302	chrX	147111487	147112987	+	0.840715
A4306	chr1	13063991	13065491	+	1.42315
A4310	chr1	31290027	31291527	+	1.20613
A4320	chr1	72289863	72291363	+	2.10378
A4331	chr1	90564887	90566387	+	1.14483
A434	chr13	52656956	52658456	+	2.12212
A4342	chr1	137533699	137535199	+	1.51607
A4349	chr1	166432923	166434423	+	0.542735
A4353	chr1	175251647	175253147	+	1.9221
A4355	chr1	184111305	184112805	+	2.68487
A4356	chr1	189426320	189427820	+	1.39025
A4360	chr2	9366947	9368447	+	0.507475
A4362	chr2	10255336	10256836	+	1.42459
A4363	chr2	17854272	17855772	+	1.10291
A4364	chr2	17892487	17893987	+	1.46782
A4371	chr2	31400244	31401744	+	0.812915
A4376	chr2	65291852	65293352	+	1.7674
A4378	chr2	67427915	67429415	+	0.420555
A4405	chr2	154251932	154253432	+	1.65398
A4410	chr2	164782440	164783940	+	1.41095
A4423	chr3	29633831	29635331	+	1.39833
A4426	chr3	39877251	39878751	+	0.950296
A4434	chr3	86754030	86755530	+	2.38677
A4439	chr3	89905682	89907182	+	1.32672
A4447	chr3	119646473	119647973	+	1.17727
A4453	chr3	147589695	147591195	+	0.487006
A4457	chr4	8024668	8026168	+	1.74903
A4464	chr4	51641198	51642698	+	2.05972
A4466	chr4	53963978	53965478	+	1.56931
A4474	chr4	82157219	82158719	+	1.31189
A4477	chr4	87118030	87119530	+	1.61097
A4485	chr4	119924449	119925949	+	1.08796
A4492	chr4	129646771	129648271	+	1.93963
A4506	chr4	142891249	142892749	+	1.11522
A4517	chr5	30038842	30040342	+	0.22352
A4523	chr5	39046015	39047515	+	1.25729
A4537	chr5	97647186	97648686	+	2.18473
A454	chr5	127234941	127236441	+	1.60309
A4549	chr5	116845567	116847067	+	0.874342
A455	chr6	88185341	88186841	+	1.87969
A4553	chr5	120034316	120035816	+	1.81073
A456	chr6	94700055	94701555	+	2.16919
A457	chr7	89990476	89991976	+	2.49529
A4574	chr5	145302969	145304469	+	1.43983
A4576	chr5	149277972	149279472	+	1.44703
A4579	chr5	151827563	151829063	+	0.744289
A4586	chr6	25828162	25829662	+	0.840992
A459	chr8	74834457	74835957	+	2.32252
A4596	chr6	65714603	65716103	+	1.51643
A4602	chr6	89237639	89239139	+	1.38337
A461	chr9	61069835	61071335	+	2.74228
A4644	chr7	38813521	38815021	+	1.09175
A4653	chr7	69596760	69598260	+	1.37231
A4658	chr7	90524829	90526329	+	0.598433
A4659	chr7	97172801	97174301	+	1.04422
A4677	chr7	144063218	144064718	+	0.828353
A4684	chr8	29013771	29015271	+	1.17569
A4704	chr8	83087779	83089279	+	0.988788
A473	chr16	35145715	35147215	+	2.03707
A4736	chr9	31087407	31088907	+	0.778257
A4744	chr9	52085792	52087292	+	1.63311
A4750	chr9	61514793	61516293	+	1.29107
A477	chr17	66828525	66830025	+	2.31431
A4776	chr10	6103345	6104845	+	1.57799
A478	chr17	79034402	79035902	+	2.58655
A4780	chr10	16896308	16897808	+	2.2676
A4784	chr10	21465221	21466721	+	1.80785
A4785	chr10	21774538	21776038	+	0.44739
A4800	chr10	76195407	76196907	+	1.14068
A4801	chr10	77042065	77043565	+	0.577756
A4803	chr10	77879464	77880964	+	0.740427
A481	chrX	100536538	100538038	+	2.12667
A4810	chr10	84671316	84672816	+	1.58369
A4813	chr10	100629161	100630661	+	1.17944
A4817	chr10	114238885	114240385	+	0.689256
A4828	chr11	16981542	16983042	+	2.07139
A4830	chr11	19817380	19818880	+	1.12549
A4841	chr11	33079287	33080787	+	1.89522
A4842	chr11	43197906	43199406	+	0.72683
A4843	chr11	44048404	44049904	+	1.52344
A485	chr1	137528286	137529786	+	2.09594
A4871	chr11	89702663	89704163	+	1.42317
A4874	chr11	96647524	96649024	+	0.963162
A4875	chr11	97052613	97054113	+	1.61081
A4898	chr12	27749224	27750724	+	0.28352
A4902	chr12	40393766	40395266	+	0.882743
A4907	chr12	66317008	66318508	+	1.47041
A4910	chr12	72549502	72551002	+	1.70568
A4926	chr13	4303575	4305075	+	1.77245
A4950	chr13	75504522	75506022	+	1.93202
A4956	chr13	99798458	99799958	+	1.647
A4961	chr13	110808984	110810484	+	1.89801
A4977	chr14	49894394	49895894	+	1.52079
A4978	chr14	55976558	55978058	+	1.4681
A4999	chr15	33951159	33952659	+	1.24283
A50	chr5	75480640	75482140	+	2.83098
A5019	chr15	85455558	85457058	+	0.828572
A502	chr6	136965612	136967112	+	1.94439
A5036	chr16	12767703	12769203	+	0.911774
A5040	chr16	20803986	20805486	+	0.885415
A5048	chr16	36205445	36206945	+	2.51659
A505	chr8	124752163	124753663	+	1.89871
A5058	chr17	22255176	22256676	+	0.559889
A506	chr9	38426742	38428242	+	2.00835
A5070	chr17	35679694	35681194	+	1.39348
A5081	chr17	49746320	49747820	+	1.57382
A5092	chr18	17576729	17578229	+	1.56146
A5093	chr18	17987374	17988874	+	0.337864
A5096	chr18	24552146	24553646	+	1.22485
A51	chr2	122195282	122196782	+	3.24105
A5104	chr18	44538008	44539508	+	0.619692
A511	chr11	57783567	57785067	+	2.72295
A5115	chr18	77515213	77516713	+	0.145627
A513	chr11	112820334	112821834	+	2.71752
A5132	chr19	23265384	23266884	+	1.10493
A514	chr12	82021670	82023170	+	2.18334
A5152	chr19	60130279	60131779	+	1.54991
A5158	chrX	40819813	40821313	+	2.4833
A5166	chrX	142267121	142268621	+	0.464567
A5174	chr1	33162555	33164055	+	1.39851
A5177	chr1	39590215	39591715	+	1.09541
A518	chr15	25261247	25262747	+	2.0659
A5183	chr1	64461900	64463400	+	1.30561
A519	chr16	78827402	78828902	+	2.75195
A5190	chr1	91911481	91912981	+	1.52739
A520	chr18	84077631	84079131	+	2.14496
A5203	chr1	137516205	137517705	+	0.470621
A523	chrX	96751631	96753131	+	1.66175
A5243	chr2	64875345	64876845	+	1.35055
A5252	chr2	146663791	146665291	+	1.55548
A5257	chr2	158911972	158913472	+	2.49194
A5265	chr2	171042786	171044286	+	0.463303
A5266	chr2	171086187	171087687	+	0.940185
A527	chr2	44380448	44381948	+	2.72898
A5270	chr2	177014668	177016168	+	0.890249
A5272	chr2	180589410	180590910	+	1.48218
A5273	chr3	9008075	9009575	+	2.1427
A5275	chr3	18422025	18423525	+	0.956667
A5284	chr3	52217052	52218552	+	1.54338
A5298	chr3	103344261	103345761	+	1.171
A5313	chr3	137495607	137497107	+	1.08949
A5316	chr3	146197440	146198940	+	1.32108
A5318	chr4	12589709	12591209	+	1.6181
A5321	chr4	37996486	37997986	+	1.07002
A533	chr3	144075426	144076926	+	2.39446
A534	chr4	24363827	24365327	+	1.8153
A5340	chr4	103886741	103888241	+	1.57018
A5365	chr4	139557381	139558881	+	1.28805
A5375	chr4	152714442	152715942	+	1.36503
A5379	chr5	6327991	6329491	+	2.01342
A5381	chr5	12138383	12139883	+	1.17156
A5385	chr5	33884031	33885531	+	0.58959
A5397	chr5	76797740	76799240	+	1.28362
A5412	chr5	119864856	119866356	+	0.320994
A542	chr6	99977086	99978586	+	1.9371
A5436	chr5	151641959	151643459	+	0.38535
A5442	chr6	10919251	10920751	+	1.36781
A5456	chr6	86077941	86079441	+	1.55579
A5464	chr6	103729725	103731225	+	0.896098
A5468	chr6	122441044	122442544	+	1.453
A547	chr7	72598499	72599999	+	1.50218
A5472	chr6	145039862	145041362	+	1.27028
A5475	chr7	13544526	13546026	+	0.297181
A55	chr2	30739825	30741325	+	3.51321
A5519	chr7	145076211	145077711	+	1.02936
A5520	chr7	147357038	147358538	+	0.360353
A5528	chr8	13208437	13209937	+	-0.0603814
A5537	chr8	63915278	63916778	+	0.875664
A5557	chr8	91515146	91516646	+	1.66132
A5579	chr9	26274887	26276387	+	1.76891
A558	chr9	87788482	87789982	+	1.92904
A5581	chr9	30391147	30392647	+	1.16916
A5602	chr9	66506143	66507643	+	0.805798
A5613	chr9	92824761	92826261	+	1.17289
A5639	chr10	23330414	23331914	+	0.018604
A564	chr10	117562299	117563799	+	1.79388
A5640	chr10	23805157	23806657	+	1.01739
A5653	chr10	67742081	67743581	+	0.94936
A5655	chr10	77722155	77723655	+	1.62636
A5669	chr10	98931108	98932608	+	1.61973
A5684	chr11	11676251	11677751	+	0.522197
A57	chr14	9235267	9236767	+	3.52308
A5706	chr11	66830716	66832216	+	1.7022
A576	chr13	113560210	113561710	+	3.25454
A5767	chr12	12685928	12687428	+	0.724703
A577	chr14	22823661	22825161	+	2.38482
A5794	chr13	5802454	5803954	+	1.17337
A58	chr17	50566435	50567935	+	3.68759
A5803	chr13	44772748	44774248	+	1.83341
A5804	chr13	44806710	44808210	+	1.39931
A5812	chr13	71644376	71645876	+	2.43953
A5818	chr13	105370319	105371819	+	1.19813
A5836	chr14	61198437	61199937	+	0.576703
A5839	chr14	65213836	65215336	+	1.78932
A5857	chr15	12669208	12670708	+	0.552848
A5866	chr15	60385777	60387277	+	#DIV/0!
A5887	chr15	103013680	103015180	+	0.230021
A59	chr5	27121491	27122991	+	2.93688
A5902	chr16	29559873	29561373	+	1.48229
A5903	chr16	29799920	29801420	+	0.394248
A591	chr17	62457823	62459323	+	2.38224
A5911	chr16	45348937	45350437	+	2.02704
A5912	chr16	46786577	46788077	+	0.643261
A5924	chr16	96769837	96771337	+	1.41996
A5934	chr17	27552060	27553560	+	1.47394
A5946	chr17	52702394	52703894	+	1.07063
A5957	chr17	86045034	86046534	+	1.00218
A5962	chr18	34291130	34292630	+	1.13814
A5968	chr18	38173208	38174708	+	1.31886
A5973	chr18	39991035	39992535	+	0.608986
A5976	chr18	47652061	47653561	+	2.41671
A6	chr18	66052252	66053752	+	4.92144
A6000	chr19	21821269	21822769	+	0.614708
A6002	chr19	33030208	33031708	+	1.55379
A6008	chr19	44354846	44356346	+	1.2891
A6010	chr19	45216479	45217979	+	1.10751
A6014	chr19	53125957	53127457	+	1.07686
A6023	chrX	72166530	72168030	+	4.13972
A6025	chrX	96379993	96381493	+	0.660892
A6028	chrX	136851983	136853483	+	0.673962
A6035	chr1	60908356	60909856	+	1.11606
A6037	chr1	74862726	74864226	+	2.03462
A6039	chr1	134161384	134162884	+	1.67653
A606	chr2	172323794	172325294	+	1.41589
A607	chr3	16840758	16842258	+	2.31601
A6085	chr3	96124462	96125962	+	0.569125
A6088	chr3	138317420	138318920	+	0.485172
A6090	chr3	155599923	155601423	+	#DIV/0!
A61	chr1	72275031	72276531	+	3.30703
A6105	chr4	133743515	133745015	+	1.88311
A6111	chr4	137982054	137983554	+	1.59074
A6121	chr5	75099820	75101320	+	1.95731
A613	chr4	41047389	41048889	+	2.43799
A6135	chr5	137380933	137382433	+	1.3678
A6138	chr6	29582017	29583517	+	1.67893
A614	chr4	82973830	82975330	+	1.6673
A6165	chr7	89378182	89379682	+	1.99589
A62	chr8	93194110	93195610	+	3.30735
A6200	chr9	48889173	48890673	+	1.27232
A6209	chr9	83051116	83052616	+	0.95854
A622	chr6	60943529	60945029	+	2.27712
A6229	chr10	111010557	111012057	+	0.329094
A6231	chr10	116847719	116849219	+	1.71137
A6281	chr13	59939724	59941224	+	0.458707
A6283	chr13	90836248	90837748	+	1.55721
A6285	chr13	99357791	99359291	+	0.215712
A6286	chr13	99862736	99864236	+	1.04184
A6290	chr14	9006531	9008031	+	1.40745
A6293	chr14	26136879	26138379	+	1.46893
A631	chr8	12870746	12872246	+	1.60317
A6312	chr15	87724706	87726206	+	1.12423
A6314	chr15	102890442	102891942	+	0.817397
A6331	chr17	48651339	48652839	+	0.673962
A6336	chr17	86198066	86199566	+	1.53613
A6341	chr18	26868976	26870476	+	0.903677
A6358	chrX	96148738	96150238	+	0.103439
A6363	chrY_random	8582309	8583809	+	2.10033
A6366	chr1	122539816	122541316	+	1.64181
A6382	chr7	39036162	39037662	+	0.757592
A6387	chr13	85205677	85207177	+	0.614934
A6391	chrX	47097755	47099255	+	1.93435
A643	chr11	104461486	104462986	+	2.03046
A647	chr12	107412807	107414307	+	2.6846
A648	chr12	111940279	111941779	+	2.23854
A651	chr13	66091310	66092810	+	3.18174
A652	chr13	98052100	98053600	+	2.37744
A660	chr16	72071825	72073325	+	2.21837
A661	chr16	78264876	78266376	+	2.53988
A662	chr17	63931645	63933145	+	2.06026
A671	chr2	34254447	34255947	+	2.09303
A672	chr2	37622257	37623757	+	1.82544
A676	chr4	21649559	21651059	+	1.95717
A677	chr4	53209070	53210570	+	1.66749
A683	chr5	134150974	134152474	+	2.09393
A689	chr6	100327384	100328884	+	2.18531
A696	chr8	69609662	69611162	+	2.03709
A698	chr8	106934147	106935647	+	1.05688
A712	chr10	66562464	66563964	+	2.68701
A720	chr11	32734542	32736042	+	2.08979
A727	chr13	73236313	73237813	+	1.23064
A728	chr13	84487154	84488654	+	1.475
A729	chr14	21035942	21037442	+	1.72558
A731	chr15	27350715	27352215	+	2.22478
A738	chr19	42209964	42211464	+	1.94606
A74	chr8	110118125	110119625	+	3.69377
A75	chr11	112671828	112673328	+	2.58944
A753	chr2	33294442	33295942	+	2.06553
A757	chr2	161012708	161014208	+	1.81529
A765	chr3	102408693	102410193	+	2.95701
A766	chr4	45666619	45668119	+	1.38323
A770	chr5	27017969	27019469	+	1.14784
A778	chr6	34136991	34138491	+	3.03102
A780	chr6	66413886	66415386	+	3.45329
A785	chr7	60362442	60363942	+	2.54074
A789	chr8	15842632	15844132	+	1.90987
A792	chr8	67452289	67453789	+	1.7085
A797	chr9	111407970	111409470	+	2.09123
A798	chr10	6091126	6092626	+	1.66519
A800	chr10	20829030	20830530	+	1.60812
A801	chr10	75344031	75345531	+	2.10473
A808	chr11	63269303	63270803	+	2.02168
A809	chr11	63765638	63767138	+	1.82081
A819	chr13	23583257	23584757	+	2.31426
A822	chr14	22304859	22306359	+	1.66906
A824	chr14	76643590	76645090	+	2.16718
A830	chr15	90885959	90887459	+	1.90645
A835	chr19	44339958	44341458	+	2.1581
A837	chrX	49037356	49038856	+	1.89748
A840	chr1	35288951	35290451	+	1.96582
A842	chr1	72288738	72290238	+	2.12179
A843	chr1	72623356	72624856	+	1.493
A855	chr3	4183920	4185420	+	1.66414
A86	chr13	57463379	57464879	+	2.77708
A868	chr5	92374050	92375550	+	1.96837
A875	chr6	83839796	83841296	+	2.71073
A883	chr7	30815894	30817394	+	#DIV/0!
A884	chr7	72594490	72595990	+	1.41021
A891	chr8	12503609	12505109	+	1.84599
A90	chr7	3537278	3538778	+	3.14152
A903	chr10	30346851	30348351	+	2.09827
A909	chr10	70910475	70911975	+	2.02355
A911	chr10	84373035	84374535	+	1.88656
A912	chr10	117481352	117482852	+	1.65438
A922	chr15	16375800	16377300	+	1.57096
A925	chr15	41791603	41793103	+	2.23448
A930	chr16	21701377	21702877	+	2.37423
A935	chr18	76794374	76795874	+	2.53696
A938	chr19	16016712	16018212	+	1.68073
A939	chr19	41515343	41516843	+	2.16853
A940	chrX	68922892	68924392	+	2.75839
A942	chr1	89209775	89211275	+	2.24677
A945	chr1	122250413	122251913	+	1.3578
A948	chr1	174347721	174349221	+	1.66219
A949	chr1	178563769	178565269	+	3.15494
A952	chr2	103832548	103834048	+	1.22416
A961	chr3	70266660	70268160	+	2.0195
A962	chr3	96131788	96133288	+	1.72194
A964	chr3	127166078	127167578	+	1.49303
A965	chr4	10326251	10327751	+	2.82015
A972	chr4	138000251	138001751	+	2.26814
A974	chr5	33444506	33446006	+	1.91356
A977	chr5	51560801	51562301	+	1.49065
A98	chr10	24748614	24750114	+	2.42457
A983	chr5	152020684	152022184	+	1.35831
A986	chr6	89075371	89076871	+	2.35856
A987	chr6	122291609	122293109	+	2.8224
A99	chr11	52099320	52100820	+	3.01595
A994	chr7	48767024	48768524	+	1.8416
