## Supplementary Table 2 for "Defining Essential Enhancer for Pluripotent stem cells using Features Oriented CRISPR-Cas9 Screen"

### Sheet: Sheet1
Supplementary Table 2. Summary of FOCUS library
FOCUS ID	Chr	Start	End	Strand	Oct4 motif location	Oct4 motif location	sgRNA sequence
1	chr6	94700055	94701555	+	770	784	GATCAGATCTACATAACAAA
2	chr13	52347088	52348588	+	762	776	ACTTTTGCATTTCACTACCG
3	chr5	147966424	147967924	+	782	796	CTAGCTGATTAGCATGACAG
4	chr10	77828407	77829907	+	724	738	CCTATCAGCATAACAAAGCA
5	chr8	74834457	74835957	+	1280	1294	GCCTCAGCTTTTCAAATGCA
6	chr15	73291063	73292563	+	753	767	TTATCTGCATGACAAAGGCC
7	chr1	36307779	36309279	+	756	770	GCGTGGTTACTGAATAACAA
8	chr4	66246675	66248175	+	747	761	TCATTTGCATAAGAAGAGAA
9	chr1	174347721	174349221	+	787	801	GTCAGCTGTGTAATGCAAAG
10	chr1	60112651	60114151	+	171	185	TCATCTTCTACATTTCAAAG
11	chr3	18523386	18524886	+	964	978	CTAACTTACTGCATATCAAA
12	chr16	30640940	30642440	+	732	746	TCACTTCTTTTCCATAACAG
13	chr19	14729892	14731392	+	489	503	GCACACTTTAAATATCAAAA
14	chr3	100224050	100225550	+	723	737	GCTCATTGAGATGCAAAGTG
15	chr11	96647524	96649024	+	752	766	ACAAGGTCAGAGCATTTACA
16	chr3	154210248	154211748	+	748	762	GCATCGCATCTGCATTTGAA
17	chr16	59564906	59566406	+	739	753	GCTGTACATTAACATCACAA
18	chr1	80233450	80234950	+	758	772	GGATGGTATTTACATGACAA
19	chrX	96751631	96753131	+	732	746	GGTACATCTGCATGACCAAG
20	chr17	29603823	29605323	+	751	765	TTAGGCCTCATTATCATGCA
21	chr13	113560210	113561710	+	573	587	AATATTAGCATTTAAAAGGG
22	chr17	31955734	31957234	+	738	752	AGACAAAATCTCCATCACAA
23	chr4	53209070	53210570	+	765	779	GCAATTGTTATGCAAAAGAG
24	chr6	92195767	92197267	+	778	792	GGGTCGCTTTGCATATGAAA
25	chr5	92557157	92558657	+	701	715	TGTGGCAGTTTGAATAAGAA
26	chr10	44109864	44111364	+	706	720	GATGGTGTATGCATGAGAAA
27	chr13	63669969	63671469	+	724	738	AAGCTTACAAATGTAAATAA
28	chr6	67187401	67188901	+	711	725	GGTCAAGTCAGCATGAGAAA
29	chr10	62551570	62553070	+	788	802	ATACATGCTTATGCAAATCA
30	chr18	76794374	76795874	+	752	766	GCTGCAGTTAACATGACAAA
31	chr13	5802454	5803954	+	745	759	GTGTTGTGTCTGAATAACAA
32	chr10	110553576	110555076	+	778	792	GTCTTTATCATGCAAATTAA
33	chr3	156984239	156985739	+	666	680	TATATATCTACATTACAATG
34	chr14	9235267	9236767	+	744	758	GGTCCATCTGCATATGCATG
35	chr6	37607508	37609008	+	745	759	ATTCTTTGTCATGCAAACCA
36	chr15	89978585	89980085	+	675	689	AGCCTGGCACTGCAAAACAA
37	chr7	152073987	152075487	+	697	711	GCGGAATTGCATAAGAATGG
38	chr5	27017969	27019469	+	829	843	ACTATTGTGATGCTGACAGT
39	chr2	122195282	122196782	+	953	967	GGTGGTGGTTTGAATGAGAA
40	chr18	17576729	17578229	+	831	845	TGAGTTCTGAGAATAACAAA
41	chr12	89843897	89845397	+	695	709	TGGCACATTCAGATGCAAAT
42	chr1	188746062	188747562	+	783	797	GGAATCCATTATCATCACAA
43	chr1	13063991	13065491	+	1102	1116	GACTTCTGTGTCATGGAAAA
44	chr2	154940700	154942200	+	892	906	CCAGAATCTGCATTTCAAAA
45	chr1	158909306	158910806	+	720	734	TATTATACTGTGCATGACAA
46	chr3	127166078	127167578	+	774	788	GCGTATTTGCATGTGAAAAT
47	chr8	59888724	59890224	+	752	766	TTAAATCTGCATTACAAATG
48	chrX	136851983	136853483	+	700	714	ACAAACTATCTCCATGACAA
49	chr3	65460670	65462170	+	780	794	CTCTATTGAAATGCAAAGCA
50	chr14	20568371	20569871	+	755	769	GCTGCTATTGTTATGCTGAA
51	chr17	9914998	9916498	+	1162	1176	TCATCCATCTACATAAGAAA
52	chr2	38523786	38525286	+	713	727	CCTCCCACCTTCCATGAGAA
53	chr15	97423618	97425118	+	1207	1221	AAGAGGCTTTGCATATGAGA
54	chr15	84451875	84453375	+	779	793	CCGATTGTCATGCAAATCTT
55	chr2	65291852	65293352	+	675	689	TAGGATGGTTAGCATAACAA
56	chr2	28975941	28977441	+	737	751	CCAAACCCTTTGCATGATAA
57	chr1	173400963	173402463	+	784	798	GCTAGGAATTAGCATATGAA
58	chr11	57783567	57785067	+	746	760	GCTTTGCTTTCTAATGCAAA
59	chr3	85141542	85143042	+	771	785	GGCAATTTGCATTACAATGA
60	chr6	60943529	60945029	+	738	752	TTATTTGCATAATAAAGAGC
61	chr1	41196751	41198251	+	822	836	TGTCCTTGTGTGCATTCATA
62	chr13	64125598	64127098	+	575	589	GGTGATAGCTTTGTAATGCA
63	chr8	18905858	18907358	+	782	796	CTTAAGGCATTGCATATAAA
64	chr1	182818208	182819708	+	749	763	ACTTTTGTGATGCAAAAGCT
65	chr17	71176915	71178415	+	755	769	ACACCCAATATCCATTACAA
66	chr11	52099320	52100820	+	749	763	GGGCTCATTTGCATAACAAT
67	chr2	30739825	30741325	+	723	737	GACTGCCTATTCTTATGCAA
68	chr3	16840758	16842258	+	721	735	CACTTTGCATGACAATGCAA
69	chr1	137533699	137535199	+	1397	1411	TAGTAGGGTCAGCTTTGTGA
70	chr19	37951799	37953299	+	715	729	GGCTTTTAAATGCAAATGCC
71	chr8	93194110	93195610	+	758	772	GGAAGCCATTGTGATGCAGA
72	chr8	126611365	126612865	+	699	713	AAGCATTGTTATTCTGGGAG
73	chr8	12698304	12699804	+	763	777	GGTTGTGCATGACAATGAGC
74	chr3	137704225	137705725	+	726	740	AATGACCGTGACCTTTATAA
75	chr9	49931739	49933239	+	749	763	CTGATTGTTTAGCATTACAA
76	chr5	73266711	73268211	+	753	767	ATGAGCTTTGATATGCTAAT
77	chr15	73506245	73507745	+	765	779	GTGTGTAATTAACATTTCAA
78	chr4	105580298	105581798	+	732	746	AAAACACTTGTCATGCAAAA
79	chr7	25301552	25303052	+	706	720	TGGGGTGCTTTGAATAAGAA
80	chr4	136018726	136020226	+	815	829	AAGTACTTTGTACATTGTGA
81	chr2	29675356	29676856	+	753	767	ACACCCAATTAGCACAAGAA
82	chr1	80399561	80401061	+	728	742	GTCAATAGCTGCATGATAAT
83	chr12	31909830	31911330	+	1431	1445	AATCCTGCCTTGTTATTTAA
84	chr13	54213211	54214711	+	731	745	ATCTATTTGCATAATAAAAG
85	chr5	129775481	129776981	+	752	766	CTGGAGCTTCTGCAAGACAA
86	chr13	52656956	52658456	+	750	764	CAATTTGCATAGCAAAGAAA
87	chr19	33030208	33031708	+	733	747	GAAGACTCTGGATATGCAAA
88	chr12	106325006	106326506	+	760	774	TGTGGTTTTCGCCATTCTGA
89	chr13	71644376	71645876	+	1067	1081	GAAAAGGCCTTTTATCATGC
90	chr11	104461486	104462986	+	721	735	GCTTCTGACAGCTATTGTTA
91	chr3	86998090	86999590	+	716	730	AGCAGTGGTTTGAATGAGAA
92	chr4	41047389	41048889	+	747	761	AACAAGGATTAGCATATGAA
93	chr8	12870746	12872246	+	753	767	AAATTAGCATCTCAAAGGAA
94	chr4	126814982	126816482	+	763	777	TTTGGCTTTGATGTGTTAAT
95	chr5	104152976	104154476	+	721	735	GGGCTTTGTTTGCAAGTGAA
96	chr5	33444506	33446006	+	735	749	GGCTTTTGATATGCAAGTGT
97	chr4	145044898	145046398	+	61	75	TACAGGAATTCTCATGCAGA
98	chr12	81217112	81218612	+	877	891	GACAGAATTTGCATGTGCAA
99	chr2	155771692	155773192	+	741	755	ATCCATTCATATGCTAAAGT
100	chr12	27749224	27750724	+	806	820	CGATCTGCATATCAAATAGC
101	chr14	55976558	55978058	+	857	871	GGCTCTTTGCAAAACTAAGC
102	chr5	75394539	75396039	+	792	806	GCTCCGTTTGTCATGTAAAT
103	chr8	97666824	97668324	+	786	800	CATTTAAGTTTGCATATAAA
104	chr14	114460000	114461500	+	766	780	CTGCTTCATTAGCAAGTCAA
105	chr7	79470335	79471835	+	733	747	TATAACGTTTGCATTACAAT
106	chr1	174630897	174632397	+	759	773	TAAATCTGAATATCAAAAGT
107	chr4	94653780	94655280	+	774	788	GAGAGCATTTGCATGACACT
108	chr19	60130279	60131779	+	754	768	GGGGGATATTGAAATGCAAA
109	chr6	125454038	125455538	+	850	864	TGCACATATTTACATTAGAA
110	chr13	44800418	44801918	+	619	633	GTGCCTTTATTTGCATTTGA
111	chr3	30622815	30624315	+	750	764	CATGCTCTTTGATATGGAGA
112	chr9	99276943	99278443	+	701	715	TACATCAGCATAACAAAGGC
113	chr3	27833969	27835469	+	796	810	TTGAGTGATTTGAATTTGAA
114	chr12	98640655	98642155	+	724	738	GAGTAGCATTTGCATGTAAA
115	chr15	55099065	55100565	+	741	755	TGCTTAGATGTGCATGACAA
116	chr8	77718147	77719647	+	751	765	CTTCATATTAGCATATGCAA
117	chr18	30280725	30282225	+	318	332	GGCCGCTCTTTGTCATGCTG
118	chr1	137528286	137529786	+	693	707	TGGGGTAGTTTGCATGAAAA
119	chr1	7303020	7304520	+	976	990	AATTATGCATTGCATAATAA
120	chr9	72359582	72361082	+	778	792	ATTAGGAATTGTGATGCAGA
121	chr19	41087479	41088979	+	747	761	AGCCAGCATGAGCTTTGTTA
122	chr6	112553402	112554902	+	759	773	AGATGCATTTTGCATTAGAA
123	chr8	124752163	124753663	+	766	780	AGCCTTGCTTTGCATGATAA
124	chr1	130756091	130757591	+	445	459	TGGCTCCAATTAGCATATGA
125	chr5	73292993	73294493	+	768	782	AGGTCGCTTTCTTATGCAAA
126	chr1	88205259	88206759	+	742	756	TGTCTTTTGTCATGCAACCT
127	chr1	166432923	166434423	+	859	873	CTCCCTGTATTCATTTGCTA
128	chr5	122640930	122642430	+	729	743	AGTAACCATTTATATGCAAA
129	chr8	12503609	12505109	+	735	749	CGCATTTGCATCTGAAAAGG
130	chr2	60567529	60569029	+	779	793	CAACTCAGCTTGCATCTCAA
131	chr13	95475929	95477429	+	693	707	CTGTATTATTAGCATCAGAA
132	chr6	100284908	100286408	+	762	776	AGGGCTTTTGTTTTGCTGAG
133	chr1	134184312	134185812	+	743	757	AGATTAATTTGCATTTAAAT
134	chr1	60907283	60908783	+	676	690	CTGAACATTAGAATAACTAT
135	chr5	56512850	56514350	+	729	743	TTGGTTTGTTTGCATAAGAA
136	chr6	120014082	120015582	+	770	784	TGGCTGACAGTCCTTTGTTA
137	chr18	3821588	3823088	+	758	772	TGTTCTCAAGCTCATTGTGA
138	chr5	118885014	118886514	+	748	762	GAAACTTCATCTACATAACA
139	chrX	47097755	47099255	+	1154	1168	GAAAAGTGCAAAAGAAAGAC
140	chr1	20856883	20858383	+	734	748	AAACCTTTCTACATGTGAAT
141	chr11	63765638	63767138	+	742	756	TAAACACATTAGCATTACAA
142	chr12	43626429	43627929	+	986	1000	TCCATGTCAGATTTTGCATT
143	chr2	9364133	9365633	+	753	767	CTCTGTGCATGCATATCAAT
144	chr4	129642975	129644475	+	758	772	TGCCCTTGTTATGCAAATGT
145	chr15	25261247	25262747	+	647	661	ATTTTCTTAGCATTTGAATA
146	chr2	106401173	106402673	+	689	703	CTTCTATTTGCATAAGAACT
147	chr14	59556909	59558409	+	789	803	AACGTTGATTGATATGCAAA
148	chr16	29657094	29658594	+	459	473	AGATTTCTCAAGCCTTAATA
149	chr4	139557381	139558881	+	785	799	CAGCGACATTTGCATTTAAA
150	chr10	24748614	24750114	+	755	769	CACATTTGCATAAGAATAAG
151	chr9	84133515	84135015	+	1168	1182	CATTTTCTCATGCTATTTCT
152	chr2	154251932	154253432	+	44	58	GGAGCCAAGGTCTTTTATTA
153	chr2	154251221	154252721	+	755	769	GGAGCCAAGGTCTTTTATTA
154	chr11	77588868	77590368	+	752	766	TAATCGGGTATGCATGAGAA
155	chr1	169023145	169024645	+	753	767	GTCTTTTGTTATGCAAATGT
156	chr18	13555184	13556684	+	738	752	CAAAAACATTTCCATAACAA
157	chr5	77690616	77692116	+	747	761	CTTCGTATTGTGATGCAAAT
158	chr19	28256722	28258222	+	780	794	TACATCTATTTGCACAACAA
159	chr2	20130301	20131801	+	1238	1252	TATCTCATGTGCACCACAAA
160	chr10	117562299	117563799	+	706	720	TGACTGGTTTGTTATGCAGA
161	chr5	101966462	101967962	+	754	768	CAGTAAAATTAGAATGATAA
162	chr4	123712393	123713893	+	1	15	AATGACTTTCAAATGGAAAT
163	chr2	167354928	167356428	+	740	754	GGGATAATTTGCATATGAGA
164	chr9	123639865	123641365	+	752	766	CGATTAGCATATCAAAGTCT
165	chr1	121349703	121351203	+	712	726	TTGTTTGTGATGCAAGTTTG
166	chr10	129730228	129731728	+	724	738	AACTTGTATTAGCATGACAC
167	chr2	68656572	68658072	+	747	761	CTCTATGCATATGCATGGTG
168	chr2	103832548	103834048	+	739	753	TTTCATCTGCATGAAAATAC
169	chr1	88206932	88208432	+	741	755	CAGCATATTTGCATAACTAA
170	chr5	44534624	44536124	+	746	760	ATGCACTGATATGCAAATAC
171	chr4	87118030	87119530	+	813	827	CACACTTCACATGCAAATGA
172	chr10	75344031	75345531	+	752	766	TGAAGATCCTTTGCATATGA
173	chr6	133936631	133938131	+	739	753	GTTGTCTTGTTATGCATATG
174	chr5	53857663	53859163	+	1405	1419	AGGCTTTTGTTATGCAGCAC
175	chr13	54162454	54163954	+	758	772	GGGGACTTTGCATTTGAATG
176	chr2	106517010	106518510	+	819	833	CTTTCCCACTGTGATGTAAA
177	chr17	37215300	37216800	+	791	805	AAAGTAAATTTGCATTTGAA
178	chr11	44048404	44049904	+	744	758	GTCAATCTGCATGATAATGT
179	chr12	57397102	57398602	+	567	581	CTTAACCTTTGTCCTTTGAA
180	chr4	152714442	152715942	+	740	754	TAACATATTTGCATGATAAT
181	chr5	125402721	125404221	+	847	861	CAAAGTCATTTACATACTAA
182	chr2	180589410	180590910	+	732	746	AACCATTGAAATGCAAATTG
183	chr11	66836803	66838303	+	852	866	TATTTAGAATAACAATGATT
184	chr2	33294442	33295942	+	763	777	TCATTTGCATATGTGAGGAC
185	chr7	3537278	3538778	+	724	738	CATGCACTTTGTTATGCTAA
186	chr14	35172549	35174049	+	757	771	TTCAATTAGCAAGACAATGA
187	chr4	82973830	82975330	+	768	782	AGCATTATTATGCTAATTAT
188	chr4	120060034	120061534	+	750	764	ACTTCTTTGTTATGCAATTG
189	chr17	66828525	66830025	+	666	680	AGAATAGGCAGCTATTGATA
190	chr10	56093412	56094912	+	847	861	TCAAGCTGTGCGCTTTGTCT
191	chrX	68922892	68924392	+	751	765	GACTATGCATATGCATGCTT
192	chr4	4364220	4365720	+	678	692	ATGTGCTTTTGTTATGTTAA
193	chr2	30615125	30616625	+	684	698	GCCTCTTTGTCATGTAAAAC
194	chr7	71101385	71102885	+	748	762	TCACTTTTGTCATGCAAATG
195	chr8	101222934	101224434	+	1101	1115	TTAATTAAATTCCATTGATT
196	chr17	29541889	29543389	+	747	761	CTTATTTACATTTGAAAGAG
197	chr17	87870485	87871985	+	660	674	CAGAATTAACATCAAAATAC
198	chr8	126721524	126723024	+	725	739	GGGGTTTTGTCATGCAGCTC
199	chr7	144063218	144064718	+	161	175	TCTCATTTTAATTCAAATTA
200	chr6	70913581	70915081	+	722	736	TCCTGCCTTTGCCTTTGTCA
201	chr19	42209964	42211464	+	705	719	TCTGTATTCAGATGCTAATC
202	chr11	32734542	32736042	+	773	787	TAGAAAATTAGCATTAGAAT
203	chr1	73546692	73548192	+	736	750	AGAGGCTATTCTGATGCTGA
204	chr6	97051725	97053225	+	741	755	TGCCTTTCAAATGCTAATGC
205	chr2	21885031	21886531	+	1073	1087	TTGATTGGGTTTTCAAATGC
206	chr17	26674110	26675610	+	767	781	CGGGTTGTCTCCTTTTGTTA
207	chr10	68257737	68259237	+	631	645	GGAAGCGGGCTTCTGTGTCA
208	chr7	121883494	121884994	+	763	777	TCCTTAGAAATGCAAATTTC
209	chr6	52421411	52422911	+	471	485	TGCATCAGCATTAAAATATC
210	chr13	23583257	23584757	+	734	748	CTTCTTTCATATGTTAATCT
211	chr18	54987045	54988545	+	714	728	ATGGCTTTGACGTGCAAATT
212	chr7	86355885	86357385	+	740	754	TTCATTGTGATTCATGTCCT
213	chr17	48755011	48756511	+	741	755	TTCATTTGTTATGCATATCC
214	chr15	11961595	11963095	+	804	818	TTGTATTCTAATGCTAATTT
215	chr3	142549342	142550842	+	748	762	GTCCTATTGTGATGCTTATT
216	chr10	60777525	60779025	+	1265	1279	AACATAGGGACATGTTGTTA
217	chr9	20756635	20758135	+	991	1005	TGTGAGTGCAATGCCCATAG
218	chr2	51927025	51928525	+	747	761	TGGCGTGCATAACAAAGGCC
219	chr1	180267651	180269151	+	744	758	CATAGGCGATTGTTATGCAA
220	chr17	29626625	29628125	+	228	242	GAAATGCAGAGAGAATTAGA
221	chr13	40828608	40830108	+	795	809	AAATGCAGAGAGAATTAGAA
222	chr6	122290474	122291974	+	283	297	AATTTGTGTTGCAAATAAAA
223	chr18	85103125	85104625	+	750	764	GATGTGCTTTATCATAACAA
224	chr5	108505460	108506960	+	755	769	AGTGGTTTGCATTTGAATAA
225	chr6	122656685	122658185	+	746	760	CTTTTGCATTACAATGTCCA
