## Supplementary Table 3 for "Defining Essential Enhancer for Pluripotent stem cells using Features Oriented CRISPR-Cas9 Screen"

### Sheet: Sheet1
Supplementary Table 3. Summary of Z-score for candidate cis-regulatory elements from primary screen
ID	Chr	Start	End	Strand	FITC Z-score	mCherry Z-score
1	chr6	94700055	94701555	+	1.35163	2.60979
2	chr13	52347088	52348588	+	NA	NA
3	chr5	147966424	147967924	+	-0.135265	-1.08064
4	chr10	77828407	77829907	+	-2.23084	-2.47199
5	chr8	74834457	74835957	+	0.421899	0.395601
6	chr15	73291063	73292563	+	NA	NA
7	chr1	36307779	36309279	+	0.0594538	-0.0697047
8	chr4	66246675	66248175	+	0.344002	-1.0071
9	chr1	174347721	174349221	+	0.494746	-0.777137
10	chr1	60112651	60114151	+	0.0513878	2.0064
11	chr3	18523386	18524886	+	-1.6975	-1.19577
12	chr16	30640940	30642440	+	-5.36496	-1.0353
13	chr19	14729892	14731392	+	-5.93192	-0.0581497
14	chr3	100224050	100225550	+	-3.31427	-0.940351
15	chr11	96647524	96649024	+	NA	NA
16	chr3	154210248	154211748	+	1.20784	-1.10389
17	chr16	59564906	59566406	+	-3.35426	-0.786994
18	chr1	80233450	80234950	+	-8.66218	-0.658343
19	chrX	96751631	96753131	+	-7.70421	-0.561159
20	chr17	29603823	29605323	+	0.25937	-0.0959221
21	chr13	113560210	113561710	+	NA	NA
22	chr17	31955734	31957234	+	2.20011	-1.56618
23	chr4	53209070	53210570	+	NA
24	chr6	92195767	92197267	+	2.12095	-0.445601
25	chr5	92557157	92558657	+	-1.64537	0.350915
26	chr10	44109864	44111364	+	NA	NA
27	chr13	63669969	63671469	+	NA	NA
28	chr6	67187401	67188901	+	2.21561	-0.729514
29	chr10	62551570	62553070	+	1.18297	-0.447139
30	chr18	76794374	76795874	+	2.30493	-1.06282
31	chr13	5802454	5803954	+	-1.34644	-0.745747
32	chr10	110553576	110555076	+	-3.34725	-2.59031
33	chr3	156984239	156985739	+	-2.0077	-0.0174627
34	chr14	9235267	9236767	+	-0.41492	0.314674
35	chr6	37607508	37609008	+	-1.32682	0.1987
36	chr15	89978585	89980085	+	-2.11721	-0.513189
37	chr7	152073987	152075487	+	-1.33396	0.0342945
38	chr5	27017969	27019469	+	-3.86975	1.47805
39	chr2	122195282	122196782	+	NA	NA
40	chr18	17576729	17578229	+	NA	NA
41	chr12	89843897	89845397	+	0.800352	0.101109
42	chr1	188746062	188747562	+	0.311294	-0.13325
43	chr1	13063991	13065491	+	0.428177	-0.263228
44	chr2	154940700	154942200	+	-0.936233	-1.19602
45	chr1	158909306	158910806	+	-1.43725	-0.848786
46	chr3	127166078	127167578	+	1.12142	0.308157
47	chr8	59888724	59890224	+	-0.689806	-0.523003
48	chrX	136851983	136853483	+	-1.29765	-1.34462
49	chr3	65460670	65462170	+	0.36967	-0.169152
50	chr14	20568371	20569871	+	0.813325	0.444543
51	chr17	9914998	9916498	+	0.455763	1.00672
52	chr2	38523786	38525286	+	0.483684	3.06824
53	chr15	97423618	97425118	+	-0.118976	3.44378
54	chr15	84451875	84453375	+	0.322062	6.65452
55	chr2	65291852	65293352	+	-0.989775	1.2371
56	chr2	28975941	28977441	+	0.0376424	-0.0663049
57	chr1	173400963	173402463	+	-0.707458	1.87203
58	chr11	57783567	57785067	+	NA	NA
59	chr3	85141542	85143042	+	-1.26245	0.286059
60	chr6	60943529	60945029	+	-1.48074	0.193414
61	chr1	41196751	41198251	+	1.7378	1.03546
62	chr13	64125598	64127098	+	1.85259	3.45784
63	chr8	18905858	18907358	+	2.11143	4.129
64	chr1	182818208	182819708	+	NA	NA
65	chr17	71176915	71178415	+	1.27382	1.79947
66	chr11	52099320	52100820	+	0.839196	2.68601
67	chr2	30739825	30741325	+	1.05607	-0.602698
68	chr3	16840758	16842258	+	-0.593383	0.894961
69	chr1	137533699	137535199	+	0.131105	-0.866632
70	chr19	37951799	37953299	+	NA	NA
71	chr8	93194110	93195610	+	0.903286	-0.367552
72	chr8	126611365	126612865	+	1.88425	1.10356
73	chr8	12698304	12699804	+	3.64502	-0.16918
74	chr3	137704225	137705725	+	2.84235	0.986827
75	chr9	49931739	49933239	+	1.55834	0.329635
76	chr5	73266711	73268211	+	NA	NA
77	chr15	73506245	73507745	+	-1.68154	-0.102463
78	chr4	105580298	105581798	+	-2.71844	0.518375
79	chr7	25301552	25303052	+	0.561045	-0.402701
80	chr4	136018726	136020226	+	-0.450531	0.0834968
81	chr2	29675356	29676856	+	-0.720178	-3.26561
82	chr1	80399561	80401061	+	NA	NA
83	chr12	31909830	31911330	+	-0.715751	-0.690292
84	chr13	54213211	54214711	+	0.421868	0.433645
85	chr5	129775481	129776981	+	-0.67828	-1.63075
86	chr13	52656956	52658456	+	-1.36745	-0.860358
87	chr19	33030208	33031708	+	NA	NA
88	chr12	106325006	106326506	+	-1.09835	-2.01123
89	chr13	71644376	71645876	+	-0.791203	-1.225
90	chr11	104461486	104462986	+	-1.56591	-0.412821
91	chr3	86998090	86999590	+	-2.08637	-0.473576
92	chr4	41047389	41048889	+	-2.2886	-0.91917
93	chr8	12870746	12872246	+	NA	NA
94	chr4	126814982	126816482	+	1.98835	3.0069
95	chr5	104152976	104154476	+	-1.01581	-1.02618
96	chr5	33444506	33446006	+	-1.32668	-1.81639
97	chr4	145044898	145046398	+	-1.10464	-3.69016
98	chr12	81217112	81218612	+	-0.152867	0.326131
99	chr2	155771692	155773192	+	-0.897059	-1.37923
100	chr12	27749224	27750724	+	-1.58938	-2.2389
101	chr14	55976558	55978058	+	1.6749	-1.17208
102	chr5	75394539	75396039	+	NA	NA
103	chr8	97666824	97668324	+	2.69515	-2.13815
104	chr14	114460000	114461500	+	2.6041	-2.67492
105	chr7	79470335	79471835	+	1.95699	-2.60146
106	chr1	174630897	174632397	+	1.13445	-2.91982
107	chr4	94653780	94655280	+	1.97805	-3.15852
108	chr19	60130279	60131779	+	0.910349	-3.40575
109	chr6	125454038	125455538	+	0.913504	-2.65679
110	chr13	44800418	44801918	+	1.67047	-3.32319
111	chr3	30622815	30624315	+	-1.0209	0.605013
112	chr9	99276943	99278443	+	0.363669	0.18385
113	chr3	27833969	27835469	+	-0.389486	1.52892
114	chr12	98640655	98642155	+	-0.0193976	1.16475
115	chr15	55099065	55100565	+	-0.226915	-1.65604
116	chr8	77718147	77719647	+	-0.376384	-0.534369
117	chr18	30280725	30282225	+	-0.869564	-2.16721
118	chr1	137528286	137529786	+	-0.969587	-1.05714
119	chr1	7303020	7304520	+	-0.442244	-1.66713
120	chr9	72359582	72361082	+	-0.41202	-1.4778
121	chr19	41087479	41088979	+	2.53761	-0.383013
122	chr6	112553402	112554902	+	2.60615	-0.384142
123	chr8	124752163	124753663	+	4.34921	-0.498282
124	chr1	130756091	130757591	+	2.84806	-1.42227
125	chr5	73292993	73294493	+	0.354985	-1.79911
126	chr1	88205259	88206759	+	2.83658	0.557815
127	chr1	166432923	166434423	+	0.202513	-0.693772
128	chr5	122640930	122642430	+	-0.0551672	-0.546186
129	chr8	12503609	12505109	+	-0.240224	-1.32073
130	chr2	60567529	60569029	+	-0.331096	-0.24211
131	chr13	95475929	95477429	+	-4.74107	-0.242433
132	chr6	100284908	100286408	+	-2.84846	0.0826007
133	chr1	134184312	134185812	+	-2.81681	-0.836319
134	chr1	60907283	60908783	+	-1.53012	-0.494125
135	chr5	56512850	56514350	+	-2.48563	-0.679336
136	chr6	120014082	120015582	+	-2.20747	-0.503421
137	chr18	3821588	3823088	+	-1.90269	0.123373
138	chr5	118885014	118886514	+	-2.47948	-0.498161
139	chrX	47097755	47099255	+	-2.80227	-0.800836
140	chr1	20856883	20858383	+	-3.60138	-0.872055
141	chr11	63765638	63767138	+	0.796243	-0.467381
142	chr12	43626429	43627929	+	-3.09674	-0.153597
143	chr2	9364133	9365633	+	-1.74858	-0.828767
144	chr4	129642975	129644475	+	-1.85381	-1.17565
145	chr15	25261247	25262747	+	-2.39945	-1.05729
146	chr2	106401173	106402673	+	0.480108	-0.201298
147	chr14	59556909	59558409	+	0.793357	-0.714294
148	chr16	29657094	29658594	+	-0.415893	-1.13984
149	chr4	139557381	139558881	+	-1.97519	-0.127591
150	chr10	24748614	24750114	+	-1.18713	-0.453832
151	chr9	84133515	84135015	+	-0.376813	-2.92159
152	chr2	154251932	154253432	+	-0.656086	-1.16279
153	chr2	154251221	154252721	+	NA	NA
154	chr11	77588868	77590368	+	0.0915303	-2.35539
155	chr1	169023145	169024645	+	-0.291165	-1.60711
156	chr18	13555184	13556684	+	0.942631	-3.23733
157	chr5	77690616	77692116	+	-0.31806	-0.293772
158	chr19	28256722	28258222	+	-0.0591803	-1.05393
159	chr2	20130301	20131801	+	0.300573	-0.138229
160	chr10	117562299	117563799	+	0.798399	-0.959497
161	chr5	101966462	101967962	+	NA	NA
162	chr4	123712393	123713893	+	0.990917	0.937657
163	chr2	167354928	167356428	+	1.24517	2.20706
164	chr9	123639865	123641365	+	1.21386	0.429817
165	chr1	121349703	121351203	+	0.467945	1.91225
166	chr10	129730228	129731728	+	0.125543	2.30195
167	chr2	68656572	68658072	+	0.147634	1.41581
168	chr2	103832548	103834048	+	0.247454	1.25425
169	chr1	88206932	88208432	+	1.68358	0.394669
170	chr5	44534624	44536124	+	0.180021	1.73363
171	chr4	87118030	87119530	+	0.112905	3.47669
172	chr10	75344031	75345531	+	-0.477107	1.92693
173	chr6	133936631	133938131	+	-0.811405	0.785069
174	chr5	53857663	53859163	+	-0.406333	1.74982
175	chr13	54162454	54163954	+	-0.684487	0.219016
176	chr2	106517010	106518510	+	-0.537304	1.63718
177	chr17	37215300	37216800	+	0.015774	-0.272253
178	chr11	44048404	44049904	+	0.0527882	-0.129345
179	chr12	57397102	57398602	+	0.804693	1.34481
180	chr4	152714442	152715942	+	0.340921	-1.52817
181	chr5	125402721	125404221	+	-0.609158	0.50414
182	chr2	180589410	180590910	+	-0.257819	-1.15022
183	chr11	66836803	66838303	+	0.323418	-1.03477
184	chr2	33294442	33295942	+	1.00881	2.00419
185	chr7	3537278	3538778	+	1.26505	1.82095
186	chr14	35172549	35174049	+	0.687089	-2.18308
187	chr4	82973830	82975330	+	-1.01878	-0.237351
188	chr4	120060034	120061534	+	-0.498074	-2.40152
189	chr17	66828525	66830025	+	0.492425	-1.88241
190	chr10	56093412	56094912	+	NA	NA
191	chrX	68922892	68924392	+	0.459178	-2.52657
192	chr4	4364220	4365720	+	0.333328	-0.670344
193	chr2	30615125	30616625	+	0.287722	-0.577359
194	chr7	71101385	71102885	+	0.0861761	-1.01982
195	chr8	101222934	101224434	+	-0.130215	-0.0891324
196	chr17	29541889	29543389	+	0.574024	0.662741
197	chr17	87870485	87871985	+	0.0782274	-2.18508
198	chr8	126721524	126723024	+	0.400983	0.295145
199	chr7	144063218	144064718	+	0.403685	2.97184
200	chr6	70913581	70915081	+	0.110551	0.196079
201	chr19	42209964	42211464	+	-0.0895155	0.324709
202	chr11	32734542	32736042	+	-1.119	4.24238
203	chr1	73546692	73548192	+	-1.54675	4.96702
204	chr6	97051725	97053225	+	-0.480897	5.90876
205	chr2	21885031	21886531	+	-0.941054	3.00855
206	chr17	26674110	26675610	+	-1.00479	4.27507
207	chr10	68257737	68259237	+	-1.64376	8.35298
208	chr7	121883494	121884994	+	-1.1819	4.98574
209	chr6	52421411	52422911	+	-2.01494	3.27639
210	chr13	23583257	23584757	+	-2.59578	5.52087
211	chr18	54987045	54988545	+	NA	NA
212	chr7	86355885	86357385	+	-1.28881	1.62682
213	chr17	48755011	48756511	+	-3.08835	-1.76617
214	chr15	11961595	11963095	+	-2.17472	-2.09373
215	chr3	142549342	142550842	+	-4.32331	-0.297233
216	chr10	60777525	60779025	+	-2.60714	1.0045
217	chr9	20756635	20758135	+	-2.85561	4.29135
218	chr2	51927025	51928525	+	-3.8209	0.277845
219	chr1	180267651	180269151	+	-1.90194	0.221343
220	chr17	29626625	29628125	+	-3.89588	-1.80602
221	chr13	40828608	40830108	+	-0.253156	1.47156
222	chr6	122290474	122291974	+	1.03813	0.802602
223	chr18	85103125	85104625	+	0.46523	-0.680893
224	chr5	108505460	108506960	+	1.61173	-0.729648
225	chr6	122656685	122658185	+	1.69269	0.504936
NA=too less cell number for image analysis
