## Supplementary Table 6 for "Defining Essential Enhancer for Pluripotent stem cells using Features Oriented CRISPR-Cas9 Screen"

### Sheet: Sheet1
Supplementary Table 6. Overlapped proteins from two batches of FLAG-LRRC31 pull down
Gene symbol
Ilf3
Hspa9
Jak1
Myo1b
Ncl
Ddx21
Myo1c
Dhx15
Setx
Scyl2
Las1l
Psmd2
Gtf2i
Ubb
Hdac6
Flii
Nol9
Ighg1
